# Phosphoregulation of DSB-1 mediates control of meiotic double-strand break activity

**DOI:** 10.1101/2022.02.16.480793

**Authors:** Heyun Guo, Ericca L. Stamper, Aya Sato-Carlton, Masa A. Shimazoe, Xuan Li, Liangyu Zhang, Lewis Stevens, KC Jacky Tam, Abby F. Dernburg, Peter M. Carlton

## Abstract

In the first meiotic cell division, proper segregation of chromosomes in most organisms depends on chiasmata, exchanges of continuity between homologous chromosomes that originate from the repair of programmed double-strand breaks (DSBs) catalyzed by the Spo11 endonuclease. Since DSBs can lead to irreparable damage in germ cells, while chromosomes lacking DSBs also lack chiasmata, the number of DSBs must be carefully regulated, so as to be neither too high nor too low. Here, we show that in *Caenorhabditis elegans*, meiotic DSB levels are controlled by the phosphoregulation of DSB-1, a homolog of the yeast Spo11 cofactor Rec114, by the opposing activities of PP4^PPH-4.1^ phosphatase and ATR^ATL-1^ kinase. Increased DSB-1 phosphorylation in *pph-4*.*1* mutants correlates with reduction in DSB formation, while prevention of DSB-1 phosphorylation drastically increases the number of meiotic DSBs both in *pph-4*.*1* mutants as well as in the wild type background. *C. elegans* and its close relatives also possess a diverged paralog of DSB-1, called DSB-2, and loss of *dsb-2* is known to reduce DSB formation in oocytes with increasing age. We show that the proportion of the phosphorylated, and thus inactivated, form of DSB-1 increases with age and also upon loss of DSB-2, while non-phosphorylatable DSB-1 rescues the age-dependent decrease in DSBs in *dsb-2* mutants. These results suggest that DSB-2 evolved in part to compensate for the inactivation of DSB-1 through phosphorylation, to maintain levels of DSBs in older animals. Our work shows that PP4^PPH-4.1^, ATR^ATL-1^, and DSB-2 act in concert with DSB-1 to promote optimal DSB levels throughout the reproductive lifespan.
