## Supplementary material for "Phosphoregulation of DSB-1 mediates control of meiotic double-strand break activity": resource-table

### Sheet: 工作表1
Reagent or Resource	Source	Identifier	Antibody dilution
Antibodies
mouse anti-GFP	Santa Cruz	Cat#sc-9996	1:1000
rabbit anti-Actin	Santa Cruz	Cat#sc-1615	1:3000
rabbit anti-RAD-51	SDIX/Novus Biologicals	Cat#29480002, lot# G3048-009A02	1:10000
guinea pig anti-DSB-1	Stamper et al. 2013		1:75
rabbit anti-ZIM-3	Phillips and Dernburg 2006		1:2000
guinea pig anti-SYP-1	Sato-Carlton et al. 2020		1:100
donkey-Alexa488-anti-rabbit	Jackson ImmunoResearch	Cat#711-545-152, lot#109880	1:500
donkey-DyLight649-anti-guinea pig	Jackson ImmunoResearch	Cat#706-495-148, lot#95544	1:500
HRP-conjugated sheep anti-mouse	GE Healthcare Bio-Sciences	Cat#NIF825	1:10000
HRP-conjugated goat anti-rabbit	Abcam	Cat#ab97051	1:10000
HRP-conjugated goat anti-guinea pig	Beckman Coulter	Cat#732868	1:10000
Bacterial strains
pph-4.1 RNAi-L4440 in HT115	Sato-Carlton et al. 2018
L4440 in HT115	Ahringer Lab RNAi library (Source Biosciences)
Chemicals, Peptides and Recombinant Proteins
DAPI (4',6-Diamidino-2-phenylindole Dihydrochloride)	Nacalai Inc.	Cat# 11034-56
Recombinant Cas9 protein	UC Berkeley QB3 Macrolab	https://macrolab.qb3.berkeley.edu/cas9-nls-purified-protein/
Nuclease-free Duplex Buffer	IDT	Cat#11-01-03-01
Pierce™ BCA Protein Assay Kit	ThermoFisher SCIENTIFIC	Cat#23227
GFP-Trap magnetic beads	ChromoTek	Cat#gtma-20
Lambda Protein Phosphatase	BioLabs	Cat#P0753S
Chemilumi-one super	Nacalai Inc.	Cat#02230-30
Chemilumi-one ultra	Nacalai Inc.	Cat#11644-24
skim milk	Nacalai Inc.	Cat#31149-75
SuperSep (TM) Ace, 5-12%, 13well	Wako	Cat#199-15191
NuPAGE™ 4 to 12%, Bis-Tris, 1.0 mm, Mini Protein Gel, 12-well	Invitrogen	Cat#NP0322BOX
FISH probes	Dernburg et al. 1998
Experimental models: Organisms/Strains by genotype	Source:	Strain identifier:
N2 (wild type)	Brenner, 1974	WB strain ID 00000001
icm97 [gfp::dsb-1](IV)	This study	PMC575
icm111 [dsb-1(S137A_S143A)](IV)	This study	PMC537
icm112 [dsb-1(S186A)](IV)	This study	PMC551
icm113 [dsb-1(S137A_S143A_S186A)](IV)	This study	PMC552
icm98 [dsb-1(S137A_S143A_S186A_S248A_S255A)](IV)	This study	PMC569
icm114 [gfp::dsb-1(S137A_S143A_S186A_S248A_S255A)](IV)	This study	PMC670
pph-4.1(tm1598)/hT2[bli-4(e937) let-?(q782) qIs48](I;III)	Sato-Carlton et al., 2014	OC271
dsb-2(me96) (II)	Rosu et al., 2013	AV477
pph-4.1(tm1598)/hT2[bli-4(e937) let-?(q782) qIs48](I;III); icm97 [gfp::dsb-1](IV)	This study	PMC583
pph-4.1(tm1598)/hT2[bli-4(e937) let-?(q782) qIs48](I;III); icm112 [dsb-1(S186A)](IV)	This study	PMC634
pph-4.1(tm1598)/hT2[bli-4(e937) let-?(q782) qIs48](I;III); icm98 [dsb-1(S137A_S143A_S186A_S248A_S255A)](IV)	This study	PMC594
dsb-2(me96) (II); icm111 [dsb-1(S137A_S143A)](IV)	This study	PMC630
dsb-2(me96) (II); icm112 [dsb-1(S186A)](IV)	This study	PMC631
dsb-2(me96) (II); icm113 [dsb-1(S137A_S143A_S186A)](IV)	This study	PMC603
dsb-2(me96) (II); icm98 [dsb-1(S137A_S143A_S186A_S248A_S255A)](IV)	This study	PMC580
icm97 [gfp::dsb-1](IV);dsb-2(me96) (II)	This study	PMC637
icm114[gfp::dsb-1(S137A_S143A_S186A_S248A_S255A)](IV);dsb-2(me96) (II)	This study	PMC636
atl-1(tm853) V/nT1[unc-?(n754) let-? qIs50] (IV;V).	Garcia-Muse and Boulton 2005	DW101
pph-4.1(tm1598)/hT2[bli-4(e937) let-?(q782) qIs48](I;III); atl-1(tm853)/nT1[let-? unc-?(n754)](IV;V)	This study	PMC253
atm-1(gk186)/hT2; pph-4(tm1598)/hT2[bli-4(e937) let-?(q782) qls48](I;III)	This study	PMC188
atm-1(gk186) rad-54(ok615)/hT2[bli-4(e937) let-?(q782) qls48](I;III)	This study	PMC193
rad-54&snx-3(ok615) I/hT2[bli-4(e937) let-?(q782) qIs48] (I;III)	Sato-Carlton et al., 2014	VC531
dsb-1(tm5034) IV/nT1[unc-?(n754) let-?] (IV;V)	Stamper et al. 2013	CA1105
atm-1(gk186);atl-1(tm853)
spo-11(me44)/mls11 IV	Stamper et al. 2013	CA279
htp-3(tm3655) I/hT2[bli-4(e937) let-?(q782) qIs48] (I;III)	Stamper et al. 2013	CA821
rad-50(ok197) V/nT1[unc-?(n754) let-? qIs50] (IV;V)	Hayashi et al. 2007	AV158
mre-11(ok179) V/nT1[unc-?(n754) let-?] (IV;V)	Stamper et al. 2013	CA1109
chk-2(me64) rol-9(sc148)/+ V	Stamper et al. 2013	CA1110
spo-11(ie187[spo-11::3xFLAG]), ieSi38[sun-1p::tir1::mRuby::sun-1 3'UTR, Cbr-unc-119(+)] IV; atl-1(ie175[HA::AID::atl-1]) V	This study	CA1528
Oligonucleotides
Alt-R® CRISPR-Cas9 tracrRNA	IDT	Cat# 1072532
dpy-10 crRNA: GCTACCATAGGCACCACGAG	https://www.ncbi.nlm.nih.gov/pubmed/25161212	N/A
dsb-1(S137A_S143A) CRISPR crRNA1: CAACAGTGTCGAGAAACGGA	This study	N/A
dsb-1(S137A_S143A) CRISPR crRNA2: AATATCGCATGGTTGGGAGA	This study	N/A
dsb-1(S186A) CRISPR crRNA1: CAGTCTACAATCCTTACAAT	This study	N/A
dsb-1(S186A) CRISPR crRNA2: TGCTGTGAGTGCTGGCATCC	This study	N/A
dsb-1(S137A_S143A_S186A_S248A_S255A) CRISPR crRNA1: AGGTGCGTTTGCGGGACTGG	This study	N/A
dsb-1(S137A_S143A_S186A_S248A_S255A) CRISPR crRNA2: GAAAATGACGAACTGTGCGA	This study	N/A
gfp::dsb-1 CRISPR crRNA1: CTGAATTGCAGACACTCCAG	This study	N/A
gfp::dsb-1 CRISPR crRNA2: AATTGCTTATACTTTATGAT	This study	N/A
dpy-10(cn64) homology template for CRISPR 5'-cacttgaacttcaatacggcaagatgagaatgactggaaaccgtaccgcATgCggtgcctatggtagcgga gcttcacatggcttcagaccaacagcct	https://www.ncbi.nlm.nih.gov/pubmed/25161212	N/A
gfp::dsb-1 homology template for CRISPR: caataattttatctgcgatcccaatatgtacagctacgatcccttctcacatacttcctgtgcctgtattttatttattttatttttctttcttcaacgaaccattactatacgggttcccgcttccgaataccgcctttttgactattattccctgcattttcgtgtgaatcattgctcccaagtactcattttgccttccatttggctttaatttattgcagtttgtcgtcataataaactttttatcaatttatcaaaaatttttattttatctattacataaatgcgattaaattttaagttaaaaaaacgagaattagctaaattagatatgcttggtaatttgaatttgaat…
dsb-1(S137A_S143A) homology template for CRISPR: GTTGGTGGAATACGTATGTGATAAGTTTCTTGCCGCGGATTTCTTCACCGAGCCACCAATATCgATgTCGCATGGcTGaGcGAAaGATGTCGGCTGaGcgGAgGAaCCaCCtTTaCGcTTtTCaACggaGTTGTACCACACATctataattcaaaaatgaaacttgaaactattaaaagaataaagaatacCGGTATTTG
dsb-1(S186A) homology template for CRISPR: GTGAATCATCGTGGAGAACGCTGTAAGCCGAGCCAATCGATGAACTAACAGTGCTGGCACTCGAgGCTGGaCggTTGTAtGGgTTGTAaACTGGCTGaGcaAAaAAcTCgTTaGCgGTaAGaGCTGGCATaCGaGAACTTTCACCAATGTTGGTGGAATACGTATGTGATAAGTTTCTTGCCGCGGATTTCTTCACCGAG
dsb-1(S137A_S143A_S186A_S248A_S255A) homology template for CRISPR: GCCAAATTCGAACCATTCTTTGCAATTTCCGTGTCCCAGCCCATCtCAttccTCtTCtTTcTCtGGtTTcgCtCAGgtaaattgaaaattaactggaatatcccaccctattaaattaattttcagAGTTCATCACACTCTgCcCAATTGTCtTCCAGTCCCGCAAACGCACCTTCATTTCCGGATTTTCACAGCCCACC
dsb-1(S137A_S143A) genotyping forward primer: GCGTAAAGGTGGTTCCTCCG	This study	N/A
dsb-1(S137A_S143A) genotyping reverse primer: GGAGAACGCTGTAAGCCGAG	This study	N/A
dsb-1(S186A) genotyping forward primer: GTATGCCAGCTCTTACCGCT	This study	N/A
dsb-1(S186A) genotyping reverse primer: AAATGAAGGTGCGTTTGCGG	This study	N/A
dsb-1(S137A_S143A_S186A_S248A_S255A) genotyping forward primer: TCCTCTTCTTTCTCTGGTTTCGC	This study	N/A
dsb-1(S137A_S143A_S186A_S248A_S255A) genotyping reverse primer: GAACGCATTTGTCCGCAGTT	This study	N/A
gfp::dsb-1 genotyping forward primer: TGCGATCCCAATATGTACAGCT	This study	N/A
gfp::dsb-1 genotyping reverse primer: TACCGGTATTTGTGGATGAGCG	This study	N/A
Software and Algorithms
softWoRx suite	Applied Precision/GE Healthcare	N/A
OMERO	Burel et al., 2015	https://www.openmicroscopy.org/omero/
Priism	Chen et al., 1996	https://msg.ucsf.edu
Prism6	GraphPad	https://www.graphpad.dom/scientific-software/prism
Mafft v7.487	Katoh and Standley, 2013	https://mafft.cbrc.jp/alignment/software/
Fiji	Schindelin et al. 2012	https://fiji.sc
AGAT v0.4.0	Dainat et al. 2020	https://github.com/NBISweden/AGAT
OrthoFinder v2.5.4	Emms and Kelly 2019	https://github.com/davidemms/OrthoFinder
FSA v1.15.9	Bradley et al., 2009	http://fsa.sourceforge.net/
IQ-TREE v2.2.0-beta	Nguyen et al., 2015	http://www.iqtree.org/
ETE3 Python module	Huerta-Cepas et al., 2016	http://etetoolkit.org/
